# Targeting dCas9-SunTag to a susceptibility gene promoter is sufficient for CRISPR interference

**DOI:** 10.1101/2025.03.11.642632

**Authors:** Zuh-Jyh Daniel Lin, Gabriela L. Hernandez, Myia K. Stanton, Xingguo Zheng, Kerrigan B. Gilbert, Suhua Feng, Basudev Ghoshal, Jason Gardiner, Ming Wang, Steven E. Jacobsen, James C. Carrington, Rebecca S. Bart

**Affiliations:** Donald Danforth Plant Science Center, Saint Louis, MO 63132, USA; Department of Molecular, Cell and Developmental Biology, University of California, Los Angeles, CA 90095, USA; Eli & Edythe Broad Center of Regenerative Medicine & Stem Cell Research, University of California, Los Angeles, CA 90095, USA; Sidney Laboratory - Centre for Plant health, North Saanich, BC, V8L 1H3 Canada; Summerland Research and Development Centre, Agriculture and Agri-Food Canada, Summerland, BC, V0H 1Z0, Canada; Translational Plant Biology, Department of Biology, Utrecht University, 3584CH, Utrecht, The Netherlands; State Key Laboratory of Integrated Management of Pest Insects and Rodents, Institute of Zoology, Chinese Academy of Sciences, Beijing 100101, China; Howard Hughes Medical Institute, University of California, Los Angeles, CA 90095, USA

**Keywords:** CRISPR, gene silencing, biotechnology, plant disease

## Abstract

Cassava production in sub-Saharan Africa is severely impacted by diseases. Most pathogens require interaction with host susceptibility factors to complete their life cycles and cause disease. Targeted DNA methylation is an epigenetic strategy to alter gene expression in plants and we previously reported that a zinc-finger fused to DMS3 could establish methylation at the promoter of *MeSWEET10a*, a bacterial susceptibility gene, and this resulted in decreased disease. Here, we attempt a similar strategy for cassava brown streak disease. This disease is caused by the ipomoviruses CBSV and UCBSV. These viruses belong to the family *Potyviridae*, which has been shown extensively to require host eIF4E-family proteins to infect plants and cause disease. We previously found that cassava plants with simultaneous knockout mutations in two *eIF4E* genes, *nCBP-1 and nCBP-2*, resulted in decreased susceptibility to CBSD. Here, we report successful simultaneous targeting of both promoters with methylation using a dCas9-DMRcd-SunTag system. However, in contrast to our previous work with *MeSWEET10a*, controls indicate that CRISPR interference is occurring in these lines and is sufficient for reduction of gene expression. Future research will use genetic crosses to segregate away the DNA methylation reagents and, if DNA methylation proves heritable, assess whether methylation alone is sufficient increase resistance to CBSD.
