## Supplemental Table 1 - Primers used in this study for "Targeting dCas9-SunTag to a susceptibility gene promoter is sufficient for CRISPR interference"

### Sheet: Sheet1
Table S1. Primers used in this study
Primer name	Sequence 5' to 3'	Purpose
nCBP1_ampBS-seq_FW	GATYGTTTTAATTTTATTATAATAYGAGGATTAAATAATAATTTTA	ampBS-seq of nCBP-1 promoter
nCBP1_ampBS-seq_RV	CTCCTCTRTAATCTCCATTTCTTTTAACTT	ampBS-seq of nCBP-1 promoter
nCBP2_ampBS-seq_FW	TGAATATTTTTTYGTGTAAATTTTATTTTTAATAAATAAAGTTAAATTAT	ampBS-seq of nCBP-2 promoter
nCBP2_ampBS-seq_RV	AAACCRCTATCTTATACCTCTATATTAAATTTCTCT	ampBS-seq of nCBP-2 promoter
nCBP1_qPCR_FW_681	TCACAGAGGAGGAAACAGAAAACAAT	qPCR of nCBP-1
nCBP1_qPCR_RV_682	CTTGTGCTTGAGAGGATGCAAA	qPCR of nCBP-1
nCBP2_qPCR_FW_683	GAGAAGAAGGATACAGAGAACAACACA	qPCR of nCBP-2
nCBP2_qPCR_RV_684	CTTGTGCTTGAGAGGATGCAAC	qPCR of nCBP-2
PP2A_qPCR_FW_147	AGGCTCACACTTTCATCCAGTTTGAG	qPCR of cassava PP2A reference gene Manes.09G039900
PP2A_qPCR_RV_148	ACCTGAGCGTAAAGCAGGGAAG	qPCR of cassava PP2A reference gene Manes.09G039900
GTPb_qPCR_FW_719	CCTCAAAGGCTGAGCCACAGA	qPCR of cassava GTPb reference gene Manes.09G086600
GTPb_qPCR_RV_720	GGGAGAAACAATACAGGCACCAATCAC	qPCR of cassava GTPb reference gene Manes.09G086600
